# Discovery of positive and purifying selection in metagenomic time series of hypermutator microbial populations

**DOI:** 10.1101/2020.05.23.112508

**Authors:** Rohan Maddamsetti, Nkrumah A. Grant

## Abstract

A general method to infer both positive and purifying selection during the real-time evolution of hypermutator pathogens would be broadly useful. To this end, we introduce a simple test to infer mode of selection (STIMS) from metagenomic time series of evolving microbial populations. We test STIMS on metagenomic data generated by simulations of bacterial evolution, and on metagenomic data spanning 62,750 generations of Lenski’s long-term evolution experiment with *Escherichia coli* (LTEE). In both cases, STIMS recovers signals of positive and purifying selection on gold standard sets of genes. Using STIMS, we find strong evidence of ongoing positive selection on key regulators of the *E. coli* gene regulatory network, even in some hypermutator populations. STIMS also detects positive selection on regulatory genes in hypermutator populations of *Pseudomonas aeruginosa* that adapted to subinhibitory concentrations of colistin – an antibiotic of last resort – for just twenty-six days of laboratory evolution. Our results show that the fine-tuning of gene regulatory networks is a general mechanism for rapid and ongoing adaptation. The simplicity of STIMS, together with its intuitive visual interpretation, make it a useful test for positive and purifying selection in metagenomic data sets that track the evolution of hypermutator populations in real-time.
