## Supplementary file S3 for "Discovery of positive and purifying selection in metagenomic time series of hypermutator microbial populations"

### Sheet: Across all LTEE populations
Gene	locus_tag	gene_length	mut.count	product	fdr.corrected.lower.pois.prob	fdr.corrected.upper.pois.prob	min.tail.fdr.corrected.pois.prob
argR	ECB_03097	471	24	arginine repressor	1	1.765e-09	1.765e-09
hokB	ECB_01376	150	14	toxic polypeptide small	1	5.20621e-09	5.20621e-09
mokC	ECB_00017	210	16	regulatory protein for HokC overlaps CDS of hokC	1	5.20621e-09	5.20621e-09
iclR	ECB_03890	825	30	DNA-binding transcriptional repressor	1	5.32523e-09	5.32523e-09
nadR	ECB_04266	1233	35	nicotinamide-nucleotide adenylyltransferase	1	9.3479e-08	9.3479e-08
phoH	ECB_01022	1065	32	conserved protein with nucleoside triphosphate hydrolase domain	1	1.03734e-07	1.03734e-07
malT	ECB_03270	2706	56	transcriptional regulator MalT	1	1.18172e-07	1.18172e-07
fadL	ECB_02268	1347	32	long-chain fatty acid outer membrane transporter	1	2.0714e-05	2.0714e-05
ECB_00735	ECB_00735	459	16	hypothetical protein	1	0.00014336	0.00014336
ygjG	ECB_02942	1407	31	putrescine:2-oxoglutaric acid aminotransferase PLP-dependent	1	0.00014336	0.00014336
arcA	ECB_04277	717	20	DNA-binding response regulator in two-component regulatory system with ArcB or CpxA	1	0.000263479	0.000263479
pykF	ECB_01645	1413	30	pyruvate kinase	1	0.000343173	0.000343173
hsdS	ECB_04214	1425	29	specificity determinant for hsdM and hsdR	1	0.00103829	0.00103829
hokD	ECB_01532	156	8	small toxic polypeptide	1	0.00188246	0.00188246
ykgE	ECB_00262	720	18	predicted oxidoreductase	1	0.00269738	0.00269738
rplF	ECB_03156	534	15	50S ribosomal protein L6	1	0.00271643	0.00271643
ykgM	ECB_00255	264	10	50S ribosomal protein L31	1	0.00320147	0.00320147
hslU	ECB_03816	1332	26	ATP-dependent protease ATP-binding subunit	1	0.00426612	0.00426612
ECB_01906	ECB_01906	408	12	conserved hypothetical protein	1	0.00796492	0.00796492
ymjA	ECB_01272	246	9	hypothetical protein	1	0.00809903	0.00809903
cysQ	ECB_04086	741	17	PAPS adenosine 3'-phosphate 5'-phosphosulfate 3'2'5'-bisphosphate nucleotidase	1	0.00912743	0.00912743
pheL	ECB_02487	48	4	pheA gene leader peptide	1	0.00912743	0.00912743
acnB	ECB_00117	2598	3	aconitate hydratase	0.00318934	0.999999	0.00318934
ybjL	ECB_00852	1686	0	hypothetical protein	0.00318934	0.999999	0.00318934
yhdP	ECB_03105	3801	9	conserved membrane protein predicted transporter	0.00691446	0.999999	0.00691446
recG	ECB_03509	2082	2	ATP-dependent DNA helicase	0.00894176	0.999999	0.00894176
cyoB	ECB_00382	1992	2	cytochrome o ubiquinol oxidase subunit I	0.00966592	0.999999	0.00966592
wcaJ	ECB_01953	1395	0	predicted UDP-glucose lipid carrier transferase	0.00966592	0.999999	0.00966592
atpD	ECB_03616	1383	0	F0F1 ATP synthase subunit beta	0.00966592	0.999999	0.00966592

### Sheet: Within each LTEE population
Population	Gene	locus_tag	gene_length	mut.count	product	fdr.corrected.lower.pois.prob	fdr.corrected.upper.pois.prob	min.tail.fdr.corrected.pois.prob
Ara-1	argR	ECB_03097	471	7	arginine repressor	1	0.000172638	0.000172638
Ara-1	yidI	ECB_03561	450	6	predicted inner membrane protein	1	0.00115194	0.00115194
Ara-1	hsdS	ECB_04214	1425	9	specificity determinant for hsdM and hsdR	1	0.00429848	0.00429848
Ara-2	ykgE	ECB_00262	720	6	predicted oxidoreductase	1	0.00298645	0.00298645
Ara-2	ygcM	ECB_02610	366	4	6-pyruvoyl tetrahydrobiopterin synthase PTPS	1	0.00987898	0.00987898
Ara-3	speG	ECB_01553	561	7	spermidine N1-acetyltransferase	1	7.32959e-05	7.32959e-05
Ara-3	yobF	ECB_01794	144	3	hypothetical protein	1	0.00455781	0.00455781
Ara-3	ybaL	ECB_00429	1677	8	predicted transporter with NADP-binding Rossmann-fold domain	1	0.00579178	0.00579178
Ara-4	ykgE	ECB_00262	720	7	predicted oxidoreductase	1	0.00277615	0.00277615
Ara-5	nadR	ECB_04266	1233	8	nicotinamide-nucleotide adenylyltransferase	1	3.46338e-10	3.46338e-10
Ara-5	mokC	ECB_00017	210	3	regulatory protein for HokC overlaps CDS of hokC	1	2.48887e-05	2.48887e-05
Ara-5	pykF	ECB_01645	1413	5	pyruvate kinase	1	2.48887e-05	2.48887e-05
Ara-5	phoH	ECB_01022	1065	4	conserved protein with nucleoside triphosphate hydrolase domain	1	0.000172638	0.000172638
Ara-5	rplF	ECB_03156	534	3	50S ribosomal protein L6	1	0.000493426	0.000493426
Ara-5	cls	ECB_01223	1461	4	cardiolipin synthetase	1	0.000638016	0.000638016
Ara-5	ybaL	ECB_00429	1677	4	predicted transporter with NADP-binding Rossmann-fold domain	1	0.000964752	0.000964752
Ara-5	yiaT	ECB_03439	741	3	hypothetical protein	1	0.00115919	0.00115919
Ara-5	yjiX	ECB_04219	204	2	hypothetical protein	1	0.00140453	0.00140453
Ara-5	lpp	ECB_01646	237	2	murein lipoprotein	1	0.00197764	0.00197764
Ara-5	spoT	ECB_03507	2109	4	bifunctional pppGpp synthetase II/ guanosine-3'5'-bis pyrophosphate 3'-pyrophosphohydrolase	1	0.00218678	0.00218678
Ara-5	astE	ECB_01713	969	3	succinylglutamate desuccinylase	1	0.00251896	0.00251896
Ara-5	malT	ECB_03270	2706	4	transcriptional regulator MalT	1	0.0048851	0.0048851
Ara-5	hslU	ECB_03816	1332	3	ATP-dependent protease ATP-binding subunit	1	0.00597209	0.00597209
Ara-5	hisL	ECB_01920	51	1	his operon leader peptide	1	0.00734376	0.00734376
Ara-5	pykA	ECB_01825	1443	3	pyruvate kinase	1	0.00758492	0.00758492
Ara-5	sulA	ECB_00962	510	2	SOS cell division inhibitor	1	0.00991893	0.00991893
Ara-6	malT	ECB_03270	2706	5	transcriptional regulator MalT	1	2.48887e-05	2.48887e-05
Ara-6	marC	ECB_01486	666	3	predicted transporter	1	0.000122233	0.000122233
Ara-6	yadH	ECB_00127	771	3	predicted transporter subunit: membrane component of ABC superfamily	1	0.000172638	0.000172638
Ara-6	mokC	ECB_00017	210	2	regulatory protein for HokC overlaps CDS of hokC	1	0.00037472	0.00037472
Ara-6	fadL	ECB_02268	1347	3	long-chain fatty acid outer membrane transporter	1	0.000964752	0.000964752
Ara-6	rplF	ECB_03156	534	2	50S ribosomal protein L6	1	0.00264851	0.00264851
Ara-6	yadF	ECB_00125	663	2	carbonic anhydrase	1	0.00429848	0.00429848
Ara-6	iclR	ECB_03890	825	2	DNA-binding transcriptional repressor	1	0.00661171	0.00661171
Ara-6	arcC	ECB_00471	894	2	predicted carbamate kinase	1	0.0078402	0.0078402
Ara-6	yicL	ECB_03543	924	2	predicted inner membrane protein	1	0.00852871	0.00852871
Ara-6	menC	ECB_02188	963	2	O-succinylbenzoate synthase	1	0.00926107	0.00926107
Ara+1	fadL	ECB_02268	1347	6	long-chain fatty acid outer membrane transporter	1	4.34525e-06	4.34525e-06
Ara+1	ybbN	ECB_00443	855	5	predicted thioredoxin domain-containing protein	1	9.93649e-06	9.93649e-06
Ara+1	hokB	ECB_01376	150	3	toxic polypeptide small	1	2.11173e-05	2.11173e-05
Ara+1	phoH	ECB_01022	1065	5	conserved protein with nucleoside triphosphate hydrolase domain	1	2.11173e-05	2.11173e-05
Ara+1	yddH	ECB_01420	570	4	hypothetical protein	1	2.48887e-05	2.48887e-05
Ara+1	sapA	ECB_01271	1644	5	predicted antimicrobial peptide transporter subunit	1	0.000108048	0.000108048
Ara+1	argR	ECB_03097	471	3	arginine repressor	1	0.000493426	0.000493426
Ara+1	atoC	ECB_02147	1386	4	fused response regulator of ato operon in two-component system with AtoS: response regulator/sigma54 interaction protein	1	0.000830835	0.000830835
Ara+1	hsdS	ECB_04214	1425	4	specificity determinant for hsdM and hsdR	1	0.000893984	0.000893984
Ara+1	hokD	ECB_01532	156	2	small toxic polypeptide	1	0.00103625	0.00103625
Ara+1	yfiH	ECB_02483	732	3	hypothetical protein	1	0.001675	0.001675
Ara+1	glpF	ECB_03812	846	3	glycerol facilitator	1	0.00248944	0.00248944
Ara+1	yadG	ECB_00126	927	3	predicted transporter subunit: ATP-binding component of ABC superfamily	1	0.00320099	0.00320099
Ara+1	yhdG	ECB_03118	966	3	tRNA-dihydrouridine synthase B	1	0.00368721	0.00368721
Ara+1	queA	ECB_00353	1071	3	S-adenosylmethionine:tRNA ribosyltransferase-isomerase	1	0.00470114	0.00470114
Ara+1	ybeB	ECB_00606	318	2	hypothetical protein	1	0.00470114	0.00470114
Ara+1	hcaC	ECB_02432	321	2	3-phenylpropionate dioxygenase predicted ferredoxin subunit	1	0.00475375	0.00475375
Ara+1	nhaA	ECB_00018	1167	3	pH-dependent sodium/proton antiporter	1	0.00594169	0.00594169
Ara+1	hisL	ECB_01920	51	1	his operon leader peptide	1	0.00883295	0.00883295
Ara+2	yeeF	ECB_01917	1359	4	predicted amino-acid transporter	1	2.18127e-05	2.18127e-05
Ara+2	ECB_02826	ECB_02826	1377	3	hypothetical protein	1	0.000638016	0.000638016
Ara+2	argR	ECB_03097	471	2	arginine repressor	1	0.00135218	0.00135218
Ara+2	rpsD	ECB_03147	621	2	30S ribosomal protein S4	1	0.00248944	0.00248944
Ara+2	ilvL	ECB_03645	99	1	ilvG operon leader peptide	1	0.00552105	0.00552105
Ara+3	mokC	ECB_00017	210	6	regulatory protein for HokC overlaps CDS of hokC	1	0.000122233	0.000122233
Ara+3	phoH	ECB_01022	1065	9	conserved protein with nucleoside triphosphate hydrolase domain	1	0.00449688	0.00449688
Ara+4	malT	ECB_03270	2706	5	transcriptional regulator MalT	1	2.11173e-05	2.11173e-05
Ara+4	hslU	ECB_03816	1332	3	ATP-dependent protease ATP-binding subunit	1	0.000732567	0.000732567
Ara+4	yaaH	ECB_00010	567	2	conserved inner membrane protein associated with acetate transport	1	0.00247734	0.00247734
Ara+4	arcA	ECB_04277	717	2	DNA-binding response regulator in two-component regulatory system with ArcB or CpxA	1	0.00402715	0.00402715
Ara+4	iclR	ECB_03890	825	2	DNA-binding transcriptional repressor	1	0.00512794	0.00512794
Ara+4	yadG	ECB_00126	927	2	predicted transporter subunit: ATP-binding component of ABC superfamily	1	0.00661171	0.00661171
Ara+4	menC	ECB_02188	963	2	O-succinylbenzoate synthase	1	0.00729665	0.00729665
Ara+5	hokA	ECB_03407	153	2	toxic polypeptide small	1	0.000152652	0.000152652
Ara+5	yegP	ECB_01985	333	2	hypothetical protein	1	0.000893984	0.000893984
Ara+5	pykF	ECB_01645	1413	3	pyruvate kinase	1	0.000964752	0.000964752
Ara+5	argR	ECB_03097	471	2	arginine repressor	1	0.00180786	0.00180786
Ara+5	ftsI	ECB_00085	1767	3	transpeptidase involved in septal peptidoglycan synthesis penicillin-binding protein 3	1	0.00180786	0.00180786
Ara+5	dedD	ECB_02239	663	2	hypothetical protein	1	0.00383155	0.00383155
Ara+5	ompR	ECB_03257	720	2	osmolarity response regulator	1	0.00449688	0.00449688
Ara+5	rbsR	ECB_03639	993	2	DNA-binding transcriptional repressor of ribose metabolism	1	0.00877552	0.00877552
